# Brassinosteroid signaling component SlBES1 promotes tomato fruit softening through transcriptional repression of *PMEU1*

**DOI:** 10.1101/2021.01.18.427052

**Authors:** Haoran Liu, Lihong Liu, Dongyi Liang, Min Zhang, Chengguo Jia, Mingfang Qi, Yuanyuan Liu, Zhiyong Shao, Fanliang Meng, Songshen Hu, Chuanyou Li, Qiaomei Wang

## Abstract

Firmness is one of the most important factors that affect postharvest properties of tomato fruit. However, the regulatory mechanism underlying firmness formation in tomato fruit is poorly understood. Here, we report a novel role of SlBES1, a transcriptional factor (TF) mediating brassinosteroid (BR) signaling, in tomato fruit softening. We first found that SlBES1 promotes fruit softening during tomato fruit ripening and postharvest storage. RNA-seq analysis suggested that *PMEU1*, which encodes a pectin de-methylesterification protein, might participate in SlBES1-mediated fruit softening. Biochemical and immunofluorescence assays in *SlBES1* transgenic fruits indicated that SlBES1 inhibited *PMEU1*-related pectin de-methylesterification. Further molecular and genetic evidence verified that SlBES1 directly binds to the E-box in the promoter of *PMEU1* to repress its expression, leading to the softening of the tomato fruits. Loss-of-function *SlBES1* mutant generated by CRISPR/cas9 showed firmer fruits and longer shelf life during postharvest storage without the color, size and nutritional quality alteration. Collectively, our results indicated the potential of manipulating *SlBES1* to regulate fruit firmness via transcriptional inhibition of *PMEU1* without negative consequence on visual and nutrition quality.
