## supplemental table1 for "Brassinosteroid signaling component SlBES1 promotes tomato fruit softening through transcriptional repression of *PMEU1*"

### Sheet: Sheet1
Accession number	Name	Description	log2Fold Change for B	log2Fold Change for R
Solyc03g123630	PMEU1	pectin methylesterase ubiquitously 1	0.51*	1.08*
Solyc07g064170	PE1	pectin methylesterase 1	0.5	1.63*
Solyc03g078090	PE51	pectin methylesterase 51	1.03*	-0.84
Solyc11g069390	AGP1	arabinogalactan protein 1	-2.25*	-0.37
Solyc10g047030	BXL1	β-D-xylosidase 1	-1.74*	-0.22
Solyc01g104950	BXL2	β-D-xylosidase 2	-1.56*	-0.11
Solyc01g091630	CD2	cutin deficient 2	-1.06*	-0.97
Solyc01g110340	CEL5B	endoglucanase 24	-2.31*	-0.54
Solyc04g071650	CESA2	cellulose synthase A catalytic subunit 2	-1.03*	0.03
Solyc11g005560	CESA5	cellulose synthase A catalytic subunit 5	1.21*	0.19
Solyc06g074630	CSLA1	glucomannan 4-β-mannosyltransferase 2	-1.52*	0.05
Solyc11g066820	CSLA2	glucomannan 4-β-mannosyltransferase 2	-1.15*	0.11
Solyc04g077470	CSLC12	xyloglucan glycosyltransferase 12	-1.28*	0.45
Solyc12g014430	CSLG3	cellulose synthase-like protein G3	-1.44*	-1.06
Solyc08g077910	EXPB1	expansin B1	-1.72*	-2.59
Solyc06g062580	GLB	β-galactosidase	-1.18*	1.01
Solyc01g087280	PG	polygalacturonase	-3.93*	-inf
Solyc10g080210	PG2	polygalacturonase 2	-0.49	1.89*
Solyc07g009380	XET2	xyloglucan endotransglycosylase 2	1.39*	1.59
Solyc02g080160	XTH8	xyloglucan endotransglucosylase/hydrolase 8	1.21*	0.33
Solyc12g011030	XTH9	xyloglucan endotransglucosylase/hydrolase 9	1.27*	-0.02
Solyc07g052980	XTH16	xyloglucan endotransglycosylase/hydrolase 16	-1.59*	-1.11
Solyc03g093080	XTH23	xyloglucan endotransglucosylase/hydrolase 23	1.48*	0.11
Solyc08g076080	XTH30	xyloglucan endotransglucosylase/hydrolase 30	-1.05*	-0.33
* means significant (p<0.05)
inf means infinite
