## supplemental table2 for "Brassinosteroid signaling component SlBES1 promotes tomato fruit softening through transcriptional repression of *PMEU1*"

### Sheet: Sheet1
Primer name	sequence(5'-3')
SlActin7-F	TGGTCGGAATGGGACAGAAG
SlActin7-R	CTCAGTCAGGAGAACAGGGT
CYP90B3-RT-F	TGGAGGAGAGGCTTAAGGAA
CYP90B3-RT-R	GGCCAGCAAAGAGCAAACTC
CYP724B2-RT-F	ATTTGTGCACCGAAAGGCAC
CYP724B2-RT-R	TGGGTCCAAATGAACAGCACT
SlCPD-RT-F	GTTTTCTCTGCTGACCCGGA
SlCPD-RT-R	TCCATGAGGAAAACCCTGCC
SlDWARF-RT-F	TTCTTTTGAAATTTTGAGGTGCATC
SlDWARF-RT-R	CTCCCATATCTGGCTCTTTG
SlBES1-QF	ATTCTGGCCAGTGGATGAGC
SlBES1-QR	CACCTTCCCATGCTGCCTTA
SlBES1RNAi-F	GATGATTCACTCAAGCAGTC
SlBES1RNAi-R	GACAAGACCCAAACTAAACT
Sl-Actin2-chip-F	CCAGTCCAGATACCTAGTCAGC
Sl-Actin2-chip-R	CGAGAAGTACGTGATGCAGTGT
PMEU1 pro F -469bp	CACCCACTTGTTATTCTGTC
PMEU1 pro R -289bp	GTAATAATAGATGCCACGTG
PMEU1proF-387ebox	ATGTCCAATATCCTGGCCGC
PMEU1proR-210ebox	CTTGTTGTGCTGAGTCGTGC
PMEU1proF-286brre	CACCTTTCAAATATCAATGATCGGA
PE1-chip-F	AATTTGAACGCGGTCGGTGG
PE1-chip-R	GAAGTTTGCAAACTATGTGTG
LoxA-chip-F	TCCACCATAACCAATAACCA
LoxA-chip-R	GACAAATCCACATGTTACACG
PMEU1-RT-F	GTCGCCGGAGTAAAATCTCA
PMEU1-RT-R	CGAACGGCTTTGACAGTGAT
PE1-RT-F	AAGCAGTGGCACTTCGAGTT
PE1-RT-R	GCCTTGTGCAGTCACCATGT
PEX-RT-F	GTAAGTCTGGACAGGGCACA
PEX-RT-R	GTAATAGCCGCACTCATCCA
PMEU1 muEbox F	TTGCTTCACCAAAAAATTATTCTGTCAAC
PMEU1 muEbox R	GTTGACAGAATAATTTTTTGGTGAAGCAA
PMEU1 muBRREbox F	CCCCACCATTAAAAAAGCATCTATTATTAC
PMEU1 muBRREbox R	GTAATAATAGATGCTTTTTTAATGGTGGGG
PMEU1 mEbox F	TTTTGTTGCTTCACCAAAAAATTATTCT
PMEU1 mEbox R	TTTTTTGGTGAAGCAACAAAAAGAAGTA
PMEU1 Ebox F	TTGCTTCACCCACTTGTTATTCTGTCAAC
PMEU1 Ebox R	GTTGACAGAATAACAAGTGGGTGAAGCAA
PMEU1 BRREbox F	CCCCACCATTCACGTGGCATCTATTATTAC
PMEU1 BRREbox R	GTAATAATAGATGCCACGTGAATGGTGGGG
PMEU1 Ebox F 5‘FITC	TTGCTTCACCCACTTGTTATTCTGTCAAC
PMEU1 Ebox R	GTTGACAGAATAACAAGTGGGTGAAGCAA
PMEU1 BRREbox F 5‘FITC	CCCCACCATTCACGTGGCATCTATTATTAC
PMEU1 BRREbox R	GTAATAATAGATGCCACGTGAATGGTGGGG
SlBES1 KO	CCACCTCTTTCATCACCAACTA
