## supplemental table4 for "Brassinosteroid signaling component SlBES1 promotes tomato fruit softening through transcriptional repression of *PMEU1*"

### Sheet: sheet1
Metabolic	Accession Number	Gene Name	B			R
			log2FoldChange	p value	significant	log2FoldChange	p value	significant
Carotenoid	Solyc01g067890	SlDXS1	-0.793239	0.188533	no	-0.366993	0.617126	no
	Solyc04g079960	SlGGPS	-0.793133	0.0290513	yes	-0.376107	0.368597	no
	Solyc03g031860	SlPSY1	-0.317874	0.183098	no	-0.0650153	0.962225	no
	Solyc03g123760	SlPDS	-0.316326	0.183063	no	-0.222655	0.56556	no
	Solyc01g097810	SlZDS	-0.0376804	0.880893	no	-0.00439179	0.966126	no
	Solyc06g074240	SlCYC-B	0.0688627	0.808308	no	0.0482143	0.978452	no
	Solyc12g008980	SlCYC-E	0.114187	0.952471	no	-0.603747	0.705319	no
	Solyc10g081650	SlCrtISO	-0.248912	0.284425	no	0.103204	0.782934	no
	Solyc12g098710	SlZISO	-0.737291	0.00635511	yes	-0.0412567	0.931061	no
	Solyc04g056390	SlIDI1	0.13394	0.562828	no	-0.0632479	0.905574	no
Asorbic Acid	Solyc04g076090	GPI	0.0630237	0.787182	no	-0.20823	0.602637	no
	Solyc02g086090	PMI	0.340821	0.579987	no	-0.0107027	0.95294	no
	Solyc02g063220	PMI2	-0.127463	0.682531	no	0.435993	0.426887	no
	Solyc06g060100	PMI1.2	0.286341	0.328395	no	-0.19897	0.682123	no
	Solyc05g048760	PMM	0.341073	0.17093	no	0.00264094	0.989713	no
	Solyc08g008670	PMM1	0.378984	0.28915	no	-0.0051868	0.974706	no
	Solyc05g046340	PMM3	-0.964573	0.508718	no	-2.76248	0.199619	no
	Solyc08g076550	PMMB1	-Inf	1	no	Inf	0.920295	no
	Solyc08g076560	PMM	-Inf	1	no	n.d.
	Solyc03g113790	GMP1	-0.3904	0.117531	no	-0.0691542	0.8518	no
	Solyc06g051270	GMP2	0.0600519	0.787592	no	0.235028	0.51856	no
	Solyc03g096730	GMP3	0.352098	0.197085	no	0.26862	0.528025	no
	Solyc09g011220	GMP4	0.159497	0.560247	no	-0.0759508	0.886113	no
	Solyc01g097340	GME1	-0.0710044	0.774121	no	-0.234798	0.71077	no
	Solyc09g082990	GME2	-0.220979	0.380133	no	-0.221331	0.540345	no
	Solyc06g073320	GGP1	-0.120518	0.629848	no	0.102133	0.870697	no
	Solyc02g091510	GGP2	0.11988	0.59527	no	0.0159796	0.953061	no
	Solyc04g014800	GP1/IMP1	-0.318382	0.464238	no	0.128217	0.872194	no
	Solyc11g012410	GP2	-0.342889	0.163382	no	-0.0391373	0.987376	no
	Solyc03g044890	IMP2	-0.120903	0.985309	no	-1.36383	0.484366	no
	Solyc01g106450	GalDH	0.104248	0.687516	no	-0.213163	0.637255	no
	Solyc10g079470	GLDH	0.391795	0.177209	no	0.156268	0.721787	no
	Solyc12g008650	MIOX	-0.40081	0.788073	no	0.165242	0.841329	no
	Solyc01g111510	APX3	0.223001	0.313111	no	-0.0101127	0.961363	no
	Solyc02g083620	APX5	1.59151	0.0946566	no	-0.907567	0.495276	no
	Solyc06g060260	APX7	0.549323	0.0203764	yes	-0.242331	0.536742	no
	Solyc11g018550	TBAPX6	n.d.			-0.092472	0.889139	no
	Solyc08g059760	APX6	-0.373455	0.192169	no	0.011417	1	no
	Solyc02g083630	APX3	-0.483803	0.677566	no	-1.14918	0.6267	no
	Solyc06g005150	CAPX2	0.347497	0.132814	no	0.100606	0.794881	no
	Solyc06g005160	CAPX1	0.0510217	0.817411	no	0.231446	0.57898	no
	Solyc09g007270	APX2	-0.187284	0.408548	no	0.333342	0.367463	no
	Solyc04g054690	AAO	0.0515678	0.933402	no	-0.435038	0.629929	no
	Solyc11g062440	AAO	-2.90774	0.278831	no	-0.332538	0.621635	no
	Solyc01g008830	AAO	0.801449	0.493612	no	0.37064	0.784161	no
	Solyc08g081530	MDHAR	0.439585	0.0779005	no	0.0386341	0.9369	no
	Solyc11g011250	DHAR2	0.105132	0.694174	no	-0.0680851	0.880385	no
	Solyc05g054760	DHAR1	0.341373	0.179012	no	0.148147	0.688126	no
	Solyc09g065900	GR	-0.18915	0.44635	no	-0.128785	0.809575	no
	Solyc09g091840	GR	-0.00548534	0.968629	no	-0.180988	0.670137	no
	Solyc09g065900	GR	-0.18915	0.44635	no	-0.128785	0.809575	no
inf means infinite, n.d. means not detected
